# The Olfm4-defined human neutrophil subsets differ in proteomic profile in septic shock

**DOI:** 10.1101/2022.03.08.483264

**Authors:** Hans Lundquist, Henrik Andersson, Michelle S. Chew, Jyotirmoy Das, Maria V. Turkina, Amanda Welin

**Author notes:** Corresponding author: Amanda Welin, Division of Inflammation and Infection, Department of Biomedical and Clinical Sciences, Lab1 Floor 12, Linköping University, SE-58185 Linköping, Sweden.

## Abstract

The specific granule glycoprotein olfactomedin-4 (Olfm4) marks a constitutive subset of neutrophils in humans, where 1-70% of peripheral blood neutrophils produce Olfm4. The proportion of Olfm4-high (Olfm4-H) neutrophils correlates with the severity of paediatric septic shock and could predict mortality in adult septic shock in previous studies, but it is not known whether and how the Olfm4-H neutrophils contribute to sepsis pathogenesis. The aim of this study was to decipher proteomic differences between the Olfm4-H and Olfm4-low (Olfm4-L) human neutrophil subsets at baseline and in the context of septic shock, hypothesizing that Olfm4 marks a neutrophil subset with a distinct proteomic profile, predisposing it for detrimental processes in sepsis. A novel protocol for the preparation of fixed, antibody-stained and sorted neutrophils for LC-MS/MS analysis of proteome was developed. In neutrophil subsets from healthy blood donors, 47 proteins had significantly higher abundance in the Olfm4-H population, and 62 proteins in the Olfm4-L population. Pathway enrichment analysis showed that the differences concerned proteins related to neutrophil degranulation, with *e.g.* Rab3d and a subunit of the vacuolar ATPase proton pump being more abundant in the Olfm4-H neutrophils, and the alarmin S100-A7, the major neutrophil chemotactic receptor CXCR1 and the antimicrobial peptide defensin alpha-4 being more abundant in the Olfm4-L neutrophils. The data suggest different preparedness to infection in the subsets. In the limited material analysed here, there was no significant correlation between the severity of sepsis and the proportion of Olfm4-H neutrophils, but an increased concentration of Olfm4 in plasma from septic shock patients as compared to healthy blood donors was observed. Furthermore, in neutrophil subsets isolated from septic shock patients, 28 proteins had significantly higher abundance in the Olfm4-H subset and 38 in the Olfm4-L subset, the latter including *e.g.* Fc receptor proteins and MHC class I molecules, suggesting distinct immunological responses. This is the first report pointing towards differential functions of the Olfm4-defined neutrophil subpopulations in humans and the data are consistent with the idea of distinct responses in the subsets during infection and inflammation.
