## Supplementary figures and tables for "The Olfm4-defined human neutrophil subsets differ in proteomic profile in septic shock": Supplementary table S2.xlsx

### Sheet: S2a OLFM4-H
Pathway identifier	Pathway description	# Genes in pathway	# Genes identified	Gene ratio	Expected gene ratio	Enrichment ratio	P-value	BH-corrected p-value	Included genes (official gene symbols)
R-HSA-6798695	Neutrophil degranulation	479	15	0.0313152	1.5885	9.44289	8.08553e-12	1.39718e-08	OLFM4;TTR;PPIE;HRNR;RAB3D;LRG1;QPCT;PSMD3;CRISP3;PGAM1;DSP;ATP6V0C;HMGB1;NPC2;TCN1
R-HSA-168249	Innate Immune System	1053	15	0.014245	3.49204	4.29548	4.15851e-07	0.000359295	OLFM4;TTR;PPIE;HRNR;RAB3D;LRG1;QPCT;PSMD3;CRISP3;PGAM1;DSP;ATP6V0C;HMGB1;NPC2;TCN1
R-HSA-168256	Immune System	1997	17	0.00851277	6.62261	2.56696	6.65723e-05	0.0383456	OLFM4;TTR;PPIE;HRNR;TAP2;RAB3D;LRG1;QPCT;PSMD3;CRISP3;PGAM1;DSP;ATP6V0C;HMGB1;NPC2;TCN1;NUP85
R-HSA-4570464	SUMOylation of RNA binding proteins	46	3	0.0652174	0.152549	19.6658	0.000459989	0.198715	HNRNPK;COMMD3-BMI1;NUP85
R-HSA-8939243	RUNX1 interacts with co-factors whose precise effect on RUNX1 targets is not known	38	2	0.0526316	0.126019	15.8707	0.00696929	1	COMMD3-BMI1;SMARCC2
R-HSA-140877	Formation of Fibrin Clot (Clotting Cascade)	39	2	0.0512821	0.129335	15.4637	0.0073308	1	F9;F5
R-HSA-6809371	Formation of the cornified envelope	129	3	0.0232558	0.4278	7.01262	0.0087782	1	KRT19;KRT16;DSP
R-HSA-75153	Apoptotic execution phase	52	2	0.0384615	0.172446	11.5978	0.01277	1	DSP;HMGB1
R-HSA-140834	Extrinsic Pathway of Fibrin Clot Formation	5	1	0.2	0.0165814	60.3086	0.0164749	1	F9
R-HSA-109581	Apoptosis	169	3	0.0177515	0.560451	5.35283	0.0181404	1	PSMD3;DSP;HMGB1

### Sheet: S2b OLFM4-L
Pathway identifier	Pathway description	# Genes in pathway	# Genes identified	Gene ratio	Expected gene ratio	Enrichment ratio	P-value	BH-corrected p-value	Included genes (official gene symbols)
R-HSA-6798695	Neutrophil degranulation	479	11	0.0229645	2.17851	5.04932	7.36983e-06	0.0127351	PSMD11;PFKL;TXNDC5;FCAR;AP2A2;S100A7;RAB3A;CXCR1;DNAJC5;MAPK14;DEFA4
R-HSA-72165	mRNA Splicing - Minor Pathway	52	4	0.0769231	0.236498	16.9135	8.6866e-05	0.0750523	SRSF1;SNRPD2;SNRPG;POLR2C
R-HSA-72163	mRNA Splicing - Major Pathway	183	6	0.0327869	0.832291	7.20902	0.000167794	0.0914924	SRSF1;DDX5;SNRPD2;SNRPA1;SNRPG;POLR2C
R-HSA-72172	mRNA Splicing	191	6	0.0314136	0.868675	6.90707	0.000211788	0.0914924	SRSF1;DDX5;SNRPD2;SNRPA1;SNRPG;POLR2C
R-HSA-72203	Processing of Capped Intron-Containing Pre-mRNA	243	6	0.0246914	1.10517	5.42901	0.000764691	0.264277	SRSF1;DDX5;SNRPD2;SNRPA1;SNRPG;POLR2C
R-HSA-168249	Innate Immune System	1053	12	0.011396	4.78908	2.5057	0.00213257	0.61418	PSMD11;PFKL;TXNDC5;FCAR;AP2A2;S100A7;FCGR3A;RAB3A;CXCR1;DNAJC5;MAPK14;DEFA4
R-HSA-888590	GABA synthesis, release, reuptake and degradation	19	2	0.105263	0.0864127	23.1447	0.00329689	0.701303	RAB3A;DNAJC5
R-HSA-5625900	RHO GTPases activate CIT	20	2	0.1	0.0909608	21.9875	0.00365262	0.701303	PPP1CB;MYH11
R-HSA-5627117	RHO GTPases Activate ROCKs	20	2	0.1	0.0909608	21.9875	0.00365262	0.701303	PPP1CB;MYH11
R-HSA-168256	Immune System	1997	17	0.00851277	9.08243	1.87175	0.00517649	0.823919	PSMD11;PFKL;TXNDC5;FCAR;AP2A2;S100A7;SNRPA1;RNF213;PTPN7;TUBB4A;FCGR3A;RAB3A;HNRNPDL;CXCR1;DNAJC5;MAPK14;DEFA4
