## Supplementary figures and tables for "The Olfm4-defined human neutrophil subsets differ in proteomic profile in septic shock": Supplementary table S4.xlsx

### Sheet: S4a OLFM4-H
Pathway identifier	Pathway description	# Genes in pathway	# Genes identified	Gene ratio	Expected geme ratio	Enrichment ratio	P-value	BH-corrected p-value (FDR)	Included genes (official gene symbols)
R-HSA-4551638	SUMOylation of chromatin organization proteins	70	3	0.0428571	0.145916	20.5597	0.000393137	0.67934	SUMO2;COMMD3-BMI1;HDAC2
R-HSA-3899300	SUMOylation of transcription cofactors	45	2	0.0444444	0.0938033	21.3212	0.0038897	0.904984	SUMO2;COMMD3-BMI1
R-HSA-4570464	SUMOylation of RNA binding proteins	46	2	0.0434783	0.0958878	20.8577	0.00406138	0.904984	SUMO2;COMMD3-BMI1
R-HSA-3108232	SUMO E3 ligases SUMOylate target proteins	181	3	0.0165746	0.377298	7.95128	0.00601009	0.904984	SUMO2;COMMD3-BMI1;HDAC2
R-HSA-72163	mRNA Splicing - Major Pathway	183	3	0.0163934	0.381467	7.86438	0.00619595	0.904984	SF1;CDC5L;RBMX
R-HSA-2990846	SUMOylation	187	3	0.0160428	0.389805	7.69616	0.00657799	0.904984	SUMO2;COMMD3-BMI1;HDAC2
R-HSA-72172	mRNA Splicing	191	3	0.0157068	0.398143	7.53498	0.00697391	0.904984	SF1;CDC5L;RBMX
R-HSA-8943724	Regulation of PTEN gene transcription	61	2	0.0327869	0.127156	15.7288	0.0070467	0.904984	COMMD3-BMI1;HDAC2
R-HSA-3065676	SUMO is conjugated to E1 (UBA2:SAE1)	5	1	0.2	0.0104226	95.9455	0.0103812	0.904984	SUMO2
R-HSA-8964011	HDL clearance	5	1	0.2	0.0104226	95.9455	0.0103812	0.904984	APOA1

### Sheet: S4b OLFM4-L
Pathway identifier	Pathway description	# Genes in pathway	# Genes identified	Gene ratio	Expected gene ratio	Enrichment ratio	P-value	BH-corrected p-value (FDR)	Included genes (official gene symbols)
R-HSA-6798695	Neutrophil degranulation	479	8	0.0167015	1.36157	5.87557	4.10401e-05	0.0709173	FCGR2A;PSMD11;HUWE1;DDX3X;FCER1G;RNASE2;PNP;ENPP4
R-HSA-168249	Innate Immune System	1053	11	0.0104463	2.99318	3.67502	8.45924e-05	0.0730879	FCGR2A;PSMD11;HUWE1;DDX3X;FCER1G;RNASE2;PNP;NCF4;LRRFIP1;PSMB2;ENPP4
R-HSA-1236975	Antigen processing-Cross presentation	99	4	0.040404	0.28141	14.2141	0.000165542	0.0953524	PSMD11;NCF4;HLA-A;PSMB2
R-HSA-168256	Immune System	1997	14	0.00701052	5.67652	2.4663	0.000493248	0.157481	FCGR2A;PSMD11;PITPNA;HUWE1;CUL3;DDX3X;FCER1G;RNASE2;PNP;NCF4;HLA-A;LRRFIP1;PSMB2;ENPP4
R-HSA-983169	Class I MHC mediated antigen processing & presentation	371	6	0.0161725	1.05458	5.68949	0.000525584	0.157481	PSMD11;HUWE1;CUL3;NCF4;HLA-A;PSMB2
R-HSA-4641258	Degradation of DVL	57	3	0.0526316	0.162024	18.5158	0.000546808	0.157481	PSMD11;CUL3;PSMB2
R-HSA-422475	Axon guidance	551	7	0.0127042	1.56623	4.46933	0.000723651	0.178639	RPS3;PSMD11;PITPNA;MYH14;MYH10;RANBP9;PSMB2
R-HSA-5658442	Regulation of RAS by GAPs	68	3	0.0441176	0.193292	15.5206	0.000917043	0.198081	PSMD11;CUL3;PSMB2
R-HSA-5625900	RHO GTPases activate CIT	20	2	0.1	0.0568505	35.18	0.00143766	0.215938	MYH14;MYH10
R-HSA-5627117	RHO GTPases Activate ROCKs	20	2	0.1	0.0568505	35.18	0.00143766	0.215938	MYH14;MYH10
